# PseudoCell: A Multi-Valued Logical Regulatory Network to Investigate Premature Senescence Dynamics and Heterogeneity

**DOI:** 10.1101/2023.07.20.549793

**Authors:** Vinícius Pierdoná, Patrícia Lavandoski, Rafael Moura Maurmann, Guilherme Antônio Borges, Jose Carlos Merino Mombach, Fátima Theresinha Costa Rodrigues Guma, Florencia María Barbé-Tuana

**Author notes:** To whom correspondence should be addressed: Florencia María Barbé-Tuana, PhD., School of Sciences, Health and Life, Pontifical Catholic University of Rio Grande do Sul. Address: Avenida Ipiranga 6681, P12D - 401, Porto Alegre, RS, Brazil, ZIP-Code: 90619-900.

## Abstract

Premature cellular senescence is a pivotal process in aging and age-related diseases, triggered by various stressors. However, this is not a homogeneous phenotype, but a heterogeneous cellular state composed of multiple senescence programs with different compositions. Therefore, understanding the complex dynamics of senescence programs requires a systemic approach. We introduce PseudoCell, a multi-valued logical regulatory network designed to explore the molecular intricacies of premature senescence. PseudoCell integrates key senescence signaling pathways and molecular mechanisms, offering a versatile platform for investigating diverse premature senescence programs initiated by different stimuli. Validation through simulation of classical senescence programs, including oxidative stress-induced senescence (OSIS) and oncogene-induced senescence (OIS), demonstrates its ability to replicate molecular signatures consistent with empirical data. Additionally, we explore the role of CCL11, a novel senescence-associated molecule, through simulations that reveal potential pathways and mechanisms underlying CCL11-mediated senescence induction. In conclusion, PseudoCell provides a systematic approach to dissecting premature senescence programs and uncovering novel regulatory mechanisms.
