## Supplemental Table 2S for "PseudoCell: A Multi-Valued Logical Regulatory Network to Investigate Premature Senescence Dynamics and Heterogeneity"

### Sheet: DEG_OISRas
Gene	logFoldChange	neg_log10_p_val	signif_label
RAS	-0.9996	299.227	p-val and FC
PI3K	-0.997867	221.758	p-val and FC
SET	-0.9973	218.928	p-val and FC
PtdIns	0.599023	205.456	p-val and FC
CYBB	-0.00453333	1.59889	NS
PI3P	-0.30932	172.67	p-val and FC
AKT1	-0.258667	94.8063	p-val and FC
TP53RK	-0.2567	93.9338	p-val and FC
PRKDC	-0.256333	90.7503	p-val and FC
NF1	-0.2568	90.5045	p-val and FC
H2O2	-0.00183333	0.617353	NS
TERT	-0.0831333	71.3822	p-val and FC
BRCA1	-0.260933	85.3563	p-val and FC
Superoxide	-0.00861667	0.250061	NS
NADPH	0.0508	1.60831	FC
BAX	-0.4349	97.592	p-val and FC
PRKCZ	-0.5345	105.195	p-val and FC
CytochromeCRelease	-0.433833	92.3628	p-val and FC
DIABLO	-0.433933	91.9824	p-val and FC
APAF1	-0.4355	92.1321	p-val and FC
Survivin	0.435	91.8922	p-val and FC
JAK1	-0.199367	88.6641	p-val and FC
PIAS3	-0.00326667	0.19208	NS
CBX4	-0.0038	0.228898	NS
ATM	-0.00153333	0.0881261	NS
MRN	-0.00203333	0.113746	NS
SIAH1	-0.000733333	0.0780566	NS
TRIM28	-0.0008	0.0832827	NS
BCL2L2	0.000666667	0.054004	NS
FOXO3	-0.00176667	0.112999	NS
H2AX	-0.0024	0.139896	NS
DYRK2	-0.0006	0.0837553	NS
IGFBP1	-0.0019	0.120592	NS
SIAH2	-0.000633333	0.08605	NS
KAT5	-0.0019	0.118738	NS
HIST2H2BE	-0.0006	0.0828852	NS
CtBP	-0.0006	0.0566064	NS
PUMA	-0.000766667	0.0889735	NS
ABL1	-0.0018	0.107456	NS
HIST3H3	-0.000666667	0.0906799	NS
HIPK2	0.000866667	0.0811289	NS
CHEK2	-0.00123333	0.085436	NS
Oxygen	-0.000116667	0.0115437	NS
DSB	-0.00223333	0.0772277	NS
SOCS1	-0.3791	108.098	p-val and FC
JAK2	-0.379033	106.76	p-val and FC
STAT5	-0.3776	106.454	p-val and FC
BAK	-0.0005	0.052575	NS
H1	-0.00103333	0.117237	NS
MDC1	-0.0008	0.0878322	NS
tBID	-0.0004	0.0413505	NS
RNF8	-0.0009	0.0977243	NS
STAT1	-0.379333	103.37	p-val and FC
CTLA4	-0.378467	103.135	p-val and FC
FES	-0.378033	102.725	p-val and FC
IRF1	-0.378333	102.549	p-val and FC
STAT3	-0.376233	101.297	p-val and FC
RNF168	-0.0011	0.116395	NS
TP53BP1	-0.00106667	0.112467	NS
CASP9	-0.329233	98.9456	p-val and FC
PRKCD	-0.520367	99.7305	p-val and FC
INPP5D	-0.326633	86.9981	p-val and FC
FASL	-0.459567	79.4326	p-val and FC
Apoptose	-0.368967	91.5262	p-val and FC
ICAD	-0.485867	90.5894	p-val and FC
NHEJ	0	0	NS
DFFB	-0.4869	89.5539	p-val and FC
FAS	-0.401233	79.498	p-val and FC
CCL2	-0.457667	90.3622	p-val and FC
CASP3	-0.372633	85.1499	p-val and FC
CASP7	-0.373633	84.7322	p-val and FC
JUN	-0.424133	89.068	p-val and FC
CCR2	-0.381667	87.7858	p-val and FC
IKBKG	-0.280067	66.4851	p-val and FC
CASP2	-0.373467	82.5907	p-val and FC
CHUK	-0.2786	65.42	p-val and FC
CDKN2A	-0.154133	79.2982	p-val and FC
JNK3	-0.3001	86.3317	p-val and FC
MAPK14	-0.156233	78.7531	p-val and FC
CCND	0.2139	77.5351	p-val and FC
KHSRP	0.156333	77.4075	p-val and FC
JNK2	-0.298867	83.5301	p-val and FC
JNK1	-0.3008	83.3128	p-val and FC
CDK1	0.116033	75.6751	p-val and FC
CDC25C	0.1561	75.4491	p-val and FC
HSPB1	-0.112233	75.5684	p-val and FC
MAPKAPK2	-0.1562	75.2468	p-val and FC
ZFP36	0.1539	74.3975	p-val and FC
TP53BP2	0.223667	74.2683	p-val and FC
CYBA	-0.847733	79.5433	p-val and FC
MAPK12	-0.8507	80.2696	p-val and FC
CDK4_6	0.153767	72.8503	p-val and FC
MAP2K7	-0.2764	73.3938	p-val and FC
E2F1	0.225033	73.2508	p-val and FC
MAPK13	-0.8493	79.6353	p-val and FC
WEE1	0.1189	72.6777	p-val and FC
MAP3K7	-0.278133	72.748	p-val and FC
CCNA	0.225	72.4726	p-val and FC
CCNE	0.2258	72.6727	p-val and FC
PPP1R13B	0.225833	72.2058	p-val and FC
JMY	0.2243	72.0894	p-val and FC
MAP2K3	-0.277533	71.6415	p-val and FC
CYLD	-0.0894	71.8001	p-val and FC
MAP2K6	-0.2749	71.3597	p-val and FC
MAP2K4	-0.844967	78.0108	p-val and FC
IKK	-0.233067	70.8571	p-val and FC
NFKBIA	0.2343	70.8295	p-val and FC
CRKL	-0.136567	71.3088	p-val and FC
SIRT1	0.223067	71.0063	p-val and FC
IL1RN	-0.0887667	70.0426	p-val and FC
IL4	-0.0918	69.8725	p-val and FC
PTPN11	-0.130667	69.605	p-val and FC
IL1B	-0.0891	69.1125	p-val and FC
TRAF6	-0.144	68.5651	p-val and FC
PTGS2	-0.09	68.6074	p-val and FC
CCL11	-0.0887333	68.3682	p-val and FC
IL1R2	-0.119567	68.6138	p-val and FC
Canonical_NFKB	-0.0903333	68.0538	p-val and FC
BFL1	-0.0907667	68.2636	p-val and FC
TAB3	-0.1192	68.0602	p-val and FC
PRDM1	-0.0891333	67.7094	p-val and FC
H2O	0.00143333	0.0399673	NS
MDM2	-0.393333	39.9038	p-val and FC
ARP2_3	-0.0901667	66.7516	p-val and FC
FGR	-0.0906333	66.9519	p-val and FC
PLCB2	-0.0903667	66.4361	p-val and FC
IL1A	-0.0908	66.4674	p-val and FC
MAP3K1	-0.828	72.2394	p-val and FC
CCR3	-0.0905333	65.8107	p-val and FC
CCR5	-0.0911	65.6558	p-val and FC
TAB2	-0.1473	64.6395	p-val and FC
TAB1	-0.1189	64.4205	p-val and FC
IL4R	-0.0913333	65.1541	p-val and FC
TYK2	-0.0911	64.3563	p-val and FC
WAS	-0.0893667	64.5983	p-val and FC
PTPN6	-0.0901667	63.9186	p-val and FC
HCK	-0.0892	64.3285	p-val and FC
CXCL8	-0.0610667	66.6812	p-val and FC
NADP	-0.00346667	1.60743	NS
DOCK1	-0.0874333	62.2919	p-val and FC
ActomyosinFibers	-0.0887667	62.3421	p-val and FC
ELMO1	-0.0890667	61.8241	p-val and FC
S6K1	-0.783433	67.1596	p-val and FC
EIF4EBP1	0.1126	20.5527	p-val and FC
PRKD1	-0.806733	65.4297	p-val and FC
PRKCE	-0.8071	65.3685	p-val and FC
GRB10	-0.112333	20.1745	p-val and FC
PRKCB	-0.8067	65.0201	p-val and FC
PKN2	-0.8074	64.9764	p-val and FC
PRKCH	-0.806267	64.9156	p-val and FC
mTORC1	-0.1128	20.3247	p-val and FC
NCF2	-0.806533	64.9091	p-val and FC
PDPK1	-0.806333	64.7897	p-val and FC
PKN1	-0.806067	64.7119	p-val and FC
WIPF1	-0.0892	59.8298	p-val and FC
NCF4	-0.8053	64.6661	p-val and FC
KHDRBS1	-0.0889333	59.8306	p-val and FC
NCF1	-0.806467	64.6216	p-val and FC
IL6R	-0.0399667	59.3324	p-val
Rb	-0.0939	60.3205	p-val and FC
GAB2	-0.0490333	59.8844	p-val
RAP1A	-0.0464667	59.6075	p-val
FOXK1	-0.108967	18.846	p-val and FC
EIF4F	-0.108933	18.6702	p-val and FC
RAPGEF1	-0.0462667	59.3583	p-val
GAB1	-0.0498667	59.5378	p-val
PLCG1	-0.0538333	58.7465	p-val and FC
IL6	-0.0404667	57.9493	p-val
SHC1	-0.0221667	59.131	p-val
TSC2	0.133633	20.6784	p-val and FC
GRB2	-0.0394	58.3773	p-val
IRS1	-0.00803333	5.63443	p-val
SOS1	-0.0391	56.2289	p-val
EP300	-0.0399667	45.3844	p-val
RAP2A	-0.0460667	55.1175	p-val
IL1R1	-0.0151	47.599	p-val
TP53INP1	-0.629433	60.7697	p-val and FC
FADD	-0.5673	54.8367	p-val and FC
CASP10	-0.566633	54.37	p-val and FC
PKN2_F	-0.312533	47.4053	p-val and FC
PI34P	-0.79151	46.9207	p-val and FC
CBL	-0.0214667	41.739	p-val
BCLXL	0.422867	41.6278	p-val and FC
CRK	-0.0217667	39.5227	p-val
ARAP1	-0.0234667	39.9746	p-val
IRAK1	-0.0286333	37.8013	p-val
PELI2	-0.0297	36.9857	p-val
PELI3	-0.0298333	37.3127	p-val
SH3KBP1	-0.0212	36.9501	p-val
ULK1	-0.451567	32.903	p-val and FC
ATG1	-0.450867	32.6363	p-val and FC
BECN1	-0.4515	32.5636	p-val and FC
PELI1	-0.0292333	35.3881	p-val
MYD88	-0.0148667	34.6146	p-val
IRAK4	-0.0146667	32.501	p-val
AMPK	-0.490533	33.5168	p-val and FC
BCL2A1	0.370767	35.4563	p-val and FC
IRAK2	-0.0144	29.4307	p-val
RIPK1	-0.375767	37.3077	p-val and FC
TP53I3	-0.371533	36.8758	p-val and FC
TP53	-0.3678	36.8934	p-val and FC
PPM1D	-0.374533	36.729	p-val and FC
DRAM1	-0.372433	36.757	p-val and FC
PTEN	-0.3768	37.4278	p-val and FC
PIDD1	-0.375367	36.725	p-val and FC
SESN1	-0.374	36.7964	p-val and FC
DDIT4	-0.371933	36.5564	p-val and FC
STK11	-0.3751	36.7017	p-val and FC
ASAP2	-0.00803333	28.5888	p-val
SESN2	-0.376033	36.6703	p-val and FC
MCL1	0.370767	36.0067	p-val and FC
NOXA	-0.369533	36.2348	p-val and FC
DUSP1	-0.496167	21.7684	p-val and FC
RAF1	-0.795133	21.4641	p-val and FC
MAP2K1	-0.7945	21.4359	p-val and FC
PI345P	-0.0029	23.1771	p-val
ELK4	-0.4559	18.9664	p-val and FC
ELK1	-0.451633	18.5222	p-val and FC
ATF2	-0.439667	18.2205	p-val and FC
CDK2	0.685767	24.8942	p-val and FC
DNAReplication	0.6857	24.7752	p-val and FC
Mitosis	0.1699	24.4849	p-val and FC
mTORC2	-0.00196667	19.1114	p-val
CDKN1A	-0.679933	24.4755	p-val and FC
G2_Phase	0.171767	24.058	p-val and FC
SGK1	-0.002	17.8618	p-val
SGK2	-0.00163333	17.0953	p-val
PLA2G4A	-0.307467	15.5146	p-val and FC
PLA2G4C	-0.303633	15.198	p-val and FC
ArachidonicAcid	-0.3849	15.1425	p-val and FC
SGK3	-0.00176667	16.5709	p-val
G1_Phase	-0.433567	19.8991	p-val and FC
PRKCA	-0.638567	14.1888	p-val and FC
CDKN1B	-0.6372	14.1157	p-val and FC
RSK	-0.3391	11.9268	p-val and FC
ERK1	-0.252667	11.2527	p-val and FC
ERK2	-0.253433	11.2628	p-val and FC
TSC1	0.0735667	5.10798	p-val and FC
PI45P	0.00885	6.10386	p-val
WASL	0.00663333	5.61117	p-val
S_Phase	0.0919	3.40519	p-val and FC
RAC1	-0.00476667	1.06635	NS
NonCanonical_NFKB	-0.000166667	0.276781	NS
NFATC4	0	0	NS
RYR3	0	0	NS
NFATC3	0	0	NS
ATP2C2	0	0	NS
Ca_c	0	0	NS
RYR1	0	0	NS
IP3	0.000166667	0.307495	NS
STIM1	0	0	NS
ATP2C1	0	0	NS
ORAI1	0	0	NS
PP2B	0	0	NS
STIM2	0	0	NS
NFATC2	0	0	NS
Ca_n	0.100067	0.308847	FC
Ca_er	-0.100067	0.316804	FC
Ca_ec	1.33227e-15	8.67316e-13	NS
RYR2	0	0	NS
SLC8A1	0	0	NS
Ca_g	2.22045e-16	1.54292e-15	NS
NFATC1	0	0	NS
Ubiquinol	-0.00483333	0.859175	NS
P100	6.66667e-05	0.112693	NS
ComplexIV	-0.000433333	0.0521514	NS
Ceramide	0.0339	0.882679	NS
DAG	0.0858867	0.433658	FC
ComplexIII	-0.00323333	0.859939	NS
IP3R3	0	0	NS
IP3R2	0	0	NS
KCNIP3	2.22045e-16	3.66637e-13	NS
IP3R1	0	0	NS
SLC8A1_n	6.66667e-05	0.171778	NS
Succinate	-0.0027	1.01071	NS
Ubiquinone	0.00396667	0.350993	NS
BAD	0.000166667	0.530165	NS
Ca_m	4.44089e-16	5.20737e-15	NS
FOS	0	0	NS
CytochromeC	-0.0009	0.132847	NS
ComplexII	-0.0005	0.174364	NS
NIK	3.33333e-05	0.0783451	NS
SLC8A2_n	-0.0002	0.669239	NS
Ubisemiquinone	0.000866667	0.111173	NS
ComplexI	-0.000333333	0.109428	NS
ASAP1	-3.33333e-05	0.121403	NS
NADH	-0.00146667	0.415863	NS
SLC8A3_n	-0.0001	0.283403	NS
MCU	0	0	NS
Fumarate	-1.38778e-17	5.09165e-14	NS
NAD	-1.38778e-17	5.09165e-14	NS
MitosisStimule	6.66134e-16	2.44496e-12	NS
