## Supplemental Table 3S for "PseudoCell: A Multi-Valued Logical Regulatory Network to Investigate Premature Senescence Dynamics and Heterogeneity"

### Sheet: DEG_OISAKT1
Gene	logFoldChange	neg_log10_p_val	signif_label
RAS	0.0004	0.227842	NS
PI3K	0.0002	0.0282165	NS
SET	0.0001	0.0132805	NS
PtdIns	9.33333e-05	0.0167367	NS
CYBB	0	0	NS
PI3P	-0.000266667	0.0574602	NS
AKT1	-0.9995	178.747	p-val and FC
NF1	-0.9992	174.649	p-val and FC
TP53RK	-0.999167	178.29	p-val and FC
BRCA1	-0.999133	168.165	p-val and FC
H2O2	0.0006	0.15441	NS
PRKDC	-0.9989	175.005	p-val and FC
PRKCZ	-0.998467	143.873	p-val and FC
Superoxide	0.0008	0.0190568	NS
NADPH	1.33227e-15	2.05884e-14	NS
BAX	-0.997333	148.858	p-val and FC
CytochromeCRelease	-0.996733	143.518	p-val and FC
APAF1	-0.996067	142.995	p-val and FC
DIABLO	-0.996033	143.061	p-val and FC
MDM2	-0.882333	82.5915	p-val and FC
STAT3	-0.5017	118.915	p-val and FC
FES	-0.4997	119.828	p-val and FC
PIAS3	0.0002	0.00996192	NS
CBX4	0.000166667	0.00826325	NS
ATM	-0.0002	0.0106254	NS
MRN	-0.000233333	0.0118064	NS
SIAH1	-3.33333e-05	0.00328338	NS
TRIM28	-0.0001	0.00965596	NS
BCL2L2	-0.0001	0.0077124	NS
FOXO3	-0.000133333	0.00768338	NS
H2AX	-0.000166667	0.00856255	NS
DYRK2	-3.33333e-05	0.00428792	NS
IGFBP1	-0.000166667	0.00948678	NS
SIAH2	-0.0001	0.0126114	NS
KAT5	-0.0001	0.00558894	NS
HIST2H2BE	-6.66667e-05	0.00853453	NS
CtBP	-0.000133333	0.0120029	NS
PUMA	-1.35525e-20	0	NS
ABL1	-0.000133333	0.00720238	NS
HIST3H3	-0.0001	0.012571	NS
HIPK2	0.000133333	0.0116259	NS
CHEK2	-0.0002	0.0128709	NS
Oxygen	-0.00101667	0.110978	NS
DSB	-0.000233333	0.0075085	NS
JAK2	-0.4992	123.702	p-val and FC
SOCS1	-0.498333	124.942	p-val and FC
STAT1	-0.4976	120.011	p-val and FC
BAK	3.33333e-05	0.00332523	NS
H1	-6.66667e-05	0.00678231	NS
MDC1	-6.66667e-05	0.00673815	NS
tBID	6.66667e-05	0.00663831	NS
RNF8	-6.66667e-05	0.00660297	NS
CTLA4	-0.4976	119.914	p-val and FC
STAT5	-0.4974	123.403	p-val and FC
INPP5D	-0.497033	112.346	p-val and FC
ICAD	-0.496	91.8197	p-val and FC
JAK1	-0.495833	144.59	p-val and FC
RNF168	-6.66667e-05	0.00632687	NS
TP53BP1	-6.66667e-05	0.00632609	NS
CASP9	0.00133333	0.0845807	NS
PRKCD	0.0004	0.0151597	NS
DFFB	-0.495833	90.6352	p-val and FC
FASL	0.000133333	0.0040137	NS
Apoptose	0.00143333	0.0707695	NS
IRF1	-0.495033	119.02	p-val and FC
NHEJ	0	0	NS
CASP3	-0.371033	84.8968	p-val and FC
FAS	0.000633333	0.0223102	NS
CCL2	3.33333e-05	0.00120963	NS
CASP7	-0.3707	84.2692	p-val and FC
CASP2	-0.3697	81.9985	p-val and FC
JUN	0.000433333	0.016898	NS
CCR2	0.000133333	0.00558329	NS
IKBKG	0.000366667	0.0145867	NS
TERT	-0.365233	161.586	p-val and FC
CHUK	0.000133333	0.00517535	NS
CDKN2A	0.0002	0.0181952	NS
JNK3	0.000533333	0.0284172	NS
MAPK14	0.0002	0.0177743	NS
CCND	1.11022e-16	6.94316e-15	NS
KHSRP	-0.000266667	0.0232772	NS
JNK2	0.000333333	0.0167916	NS
JNK1	0.0002	0.00989716	NS
CDK1	-0.000266667	0.030672	NS
CDC25C	-0.000566667	0.0491923	NS
HSPB1	0.000166667	0.0195469	NS
MAPKAPK2	0.000233333	0.0195528	NS
ZFP36	-0.000233333	0.0195522	NS
TP53BP2	0.00103333	0.0621199	NS
CYBA	0.000466667	0.00766172	NS
MAPK12	0.00106667	0.0178729	NS
CDK4_6	-3.33333e-05	0.00266979	NS
MAP2K7	0.000633333	0.0293412	NS
E2F1	0.00106667	0.0626369	NS
MAPK13	0.000933333	0.0154531	NS
WEE1	-0.0002	0.0210813	NS
MAP3K7	0.000533333	0.024142	NS
CCNA	0.000666667	0.0376585	NS
CCNE	0.000933333	0.0535852	NS
PPP1R13B	0.00113333	0.0652731	NS
JMY	0.000933333	0.0533799	NS
MAP2K3	0.000533333	0.0237149	NS
CYLD	-0.000233333	0.0326074	NS
MAP2K6	0.0005	0.0222998	NS
MAP2K4	0.00113333	0.018398	NS
IKK	0.000533333	0.0279771	NS
NFKBIA	-0.000533333	0.0278113	NS
CRKL	-0.000866667	0.0825962	NS
SIRT1	0.0012	0.0687296	NS
IL1RN	-0.000266667	0.0365286	NS
IL4	-0.000633333	0.087968	NS
PTPN11	-0.000833333	0.0803591	NS
IL1B	-0.000566667	0.07936	NS
TRAF6	0.000233333	0.01883	NS
PTGS2	-0.0003	0.0396332	NS
CCL11	-0.000166667	0.0218213	NS
IL1R2	-0.000133333	0.0128854	NS
Canonical_NFKB	-0.0002	0.0256838	NS
BFL1	-0.000366667	0.0481552	NS
TAB3	0.000333333	0.0326863	NS
PRDM1	-0.000333333	0.043949	NS
H2O	0.0062	0.198561	NS
AMPK	-0.329867	19.7515	p-val and FC
ARP2_3	-0.0003	0.0382042	NS
FGR	-0.0004	0.0515598	NS
PLCB2	-6.66667e-05	0.00815353	NS
IL1A	-0.0003	0.0377246	NS
MAP3K1	0.0007	0.0103905	NS
CCR3	-0.0002	0.024581	NS
CCR5	-0.000433333	0.0544388	NS
TAB2	0.000366667	0.02719	NS
TAB1	0.000233333	0.0212129	NS
IL4R	-0.0007	0.089927	NS
TYK2	-0.0008	0.102737	NS
WAS	-0.000166667	0.0202028	NS
PTPN6	-0.000933333	0.122205	NS
HCK	-0.0003	0.0369052	NS
CXCL8	0.0001	0.0183865	NS
NADP	0	0	NS
DOCK1	-0.0003	0.0362436	NS
ActomyosinFibers	-0.0002	0.0235012	NS
ELMO1	-0.0003	0.0352354	NS
GRB10	-0.3188	65.7388	p-val and FC
S6K1	-0.318	25.4552	p-val and FC
PRKD1	0.000433333	0.00581386	NS
PRKCE	0.000333333	0.00445833	NS
CDKN1A	-0.3171	7.60696	p-val and FC
PRKCB	0.0004	0.00532406	NS
PKN2	0.0003	0.00398033	NS
PRKCH	0.000366667	0.00487122	NS
EIF4F	-0.3161	64.0254	p-val and FC
NCF2	0.0004	0.00531435	NS
PDPK1	0.000366667	0.00485959	NS
PKN1	0.000433333	0.00574266	NS
WIPF1	-0.0004	0.0456925	NS
NCF4	0.000433333	0.00574333	NS
KHDRBS1	-0.000133333	0.0147835	NS
NCF1	0.0004	0.00528683	NS
IL6R	0.0003	0.078235	NS
Rb	-0.0011	0.130299	NS
GAB2	-0.000133333	0.0272053	NS
RAP1A	0.0001	0.0212833	NS
mTORC1	-0.315967	65.3039	p-val and FC
FOXK1	-0.315033	64.1746	p-val and FC
RAPGEF1	-0.000133333	0.0285915	NS
GAB1	-0.0002	0.0404243	NS
PLCG1	-0.000133333	0.024177	NS
IL6	0.0001	0.0237509	NS
SHC1	-0.0001	0.0453531	NS
FADD	-0.256367	21.5114	p-val and FC
GRB2	3.33333e-05	0.0080568	NS
IRS1	0.000466667	0.110434	NS
SOS1	-0.000133333	0.0319995	NS
EP300	-0.0045	1.72412	NS
RAP2A	-0.0001	0.0196778	NS
IL1R1	-3.33333e-05	0.0171893	NS
CASP10	-0.256267	21.2618	p-val and FC
TP53	-0.255333	23.1567	p-val and FC
DRAM1	-0.255333	22.6578	p-val and FC
PKN2_F	-3.33333e-05	0.000812128	NS
PI34P	0.000433333	0.00414316	NS
CBL	0.000166667	0.0556096	NS
TP53INP1	-0.2552	21.6321	p-val and FC
CRK	0.000166667	0.0520347	NS
ARAP1	0.0001	0.0285507	NS
IRAK1	3.33333e-05	0.00725424	NS
PELI2	2.71051e-20	0	NS
PELI3	3.33333e-05	0.00688162	NS
SH3KBP1	0.0002	0.0609966	NS
RIPK1	-0.254467	22.6727	p-val and FC
PPM1D	-0.253933	22.2886	p-val and FC
DDIT4	-0.253933	22.3803	p-val and FC
PELI1	-1.35525e-20	0	NS
MYD88	6.66667e-05	0.0264802	NS
IRAK4	6.66667e-05	0.0254563	NS
PTEN	-0.253667	22.5744	p-val and FC
SESN1	-0.253633	22.3452	p-val and FC
IRAK2	0.0001	0.0363508	NS
SESN2	-0.2522	21.9101	p-val and FC
PIDD1	-0.251667	21.9389	p-val and FC
STK11	-0.250833	21.842	p-val and FC
TP53I3	-0.250633	22.2382	p-val and FC
NOXA	-0.2501	21.8756	p-val and FC
ULK1	-0.241833	13.7197	p-val and FC
BECN1	-0.238333	13.2397	p-val and FC
ATG1	-0.2378	13.2599	p-val and FC
G1_Phase	-0.141033	3.28258	p-val and FC
Mitosis	0.0686	5.99658	p-val and FC
ASAP2	6.66667e-05	0.0427528	NS
G2_Phase	0.0714	6.15973	p-val and FC
BCL2A1	0.251033	21.327	p-val and FC
MCL1	0.251433	21.7718	p-val and FC
DUSP1	0.0138333	0.126999	NS
RAF1	0.0224333	0.127268	NS
MAP2K1	0.0222333	0.125978	NS
PI345P	-8.33333e-05	0.138209	NS
ELK4	0.015	0.137324	NS
ELK1	0.0157667	0.14418	NS
ATF2	0.0142333	0.13074	NS
BCLXL	0.257267	22.3536	p-val and FC
DNAReplication	0.314633	7.51615	p-val and FC
CDK2	0.3147	7.5615	p-val and FC
mTORC2	-3.33333e-05	0.0667414	NS
EIF4EBP1	0.318233	66.2251	p-val and FC
TSC2	0.3656	64.6715	p-val and FC
SGK1	-6.66667e-05	0.133077	NS
SGK2	-6.66667e-05	0.161995	NS
PLA2G4A	0.00863333	0.0990674	NS
PLA2G4C	0.0117333	0.13927	NS
ArachidonicAcid	0.0117667	0.106901	NS
SGK3	-6.66667e-05	0.144638	NS
Survivin	0.995333	142.769	p-val and FC
PRKCA	0.0203333	0.10671	NS
CDKN1B	0.0213333	0.112384	NS
RSK	0.0157	0.143263	NS
ERK1	0.0126667	0.150426	NS
ERK2	0.0102	0.117541	NS
TSC1	-0.0092	0.249573	NS
PI45P	0.000733333	0.17427	NS
WASL	0.000533333	0.158782	NS
S_Phase	0.00103333	0.0143448	NS
RAC1	3.33333e-05	0.00420398	NS
NonCanonical_NFKB	-0.000633333	1.75265	NS
NFATC4	-0.0003	0.645189	NS
RYR3	-0.000566667	0.873739	NS
NFATC3	-0.000233333	0.482084	NS
ATP2C2	-0.000866667	1.00513	NS
Ca_c	-0.000966667	0.950053	NS
RYR1	-0.000766667	0.989152	NS
IP3	-0.000333333	0.76701	NS
STIM1	-0.00126667	1.08472	NS
ATP2C1	-0.000766667	0.979027	NS
ORAI1	-0.00146667	1.08748	NS
PP2B	-0.000266667	0.615899	NS
STIM2	-0.00123333	1.03404	NS
NFATC2	-0.000366667	0.725834	NS
Ca_n	-0.132767	0.442229	FC
Ca_er	0.101567	0.322727	FC
Ca_ec	0.0008	0.871813	NS
RYR2	-0.000766667	1.08718	NS
SLC8A1	-0.0008	1.03149	NS
Ca_g	-0.0657333	0.7288	FC
NFATC1	-0.000266667	0.706816	NS
Ubiquinol	-0.00436667	0.744114	NS
P100	0.000466667	1.36206	NS
ComplexIV	0.00326667	0.546154	NS
Ceramide	0.0345667	0.907753	NS
DAG	-0.00123333	0.00450499	NS
ComplexIII	-0.000866667	0.161182	NS
IP3R3	-0.000266667	0.660573	NS
IP3R2	-0.0003	0.736118	NS
KCNIP3	0.0003	0.811716	NS
IP3R1	-0.000266667	0.71329	NS
SLC8A1_n	-3.33333e-05	0.0793509	NS
Succinate	-0.00193333	0.630016	NS
Ubiquinone	0.00413333	0.369753	NS
BAD	0.000166667	0.530165	NS
Ca_m	-0.033	0.578609	NS
FOS	0	0	NS
CytochromeC	0.00203333	0.349281	NS
ComplexII	0.0001	0.0306256	NS
NIK	-0.000166667	0.525284	NS
SLC8A2_n	-0.0001	0.272681	NS
Ubisemiquinone	0.000233333	0.0276061	NS
ComplexI	-0.0011	0.454424	NS
ASAP1	0	0	NS
NADH	-0.0015	0.428126	NS
SLC8A3_n	-2.1684e-19	4.82164e-16	NS
MCU	-6.66667e-05	0.292589	NS
Fumarate	-1.38778e-17	5.09165e-14	NS
NAD	-1.38778e-17	5.09165e-14	NS
MitosisStimule	6.66134e-16	2.44496e-12	NS
