## Supplemental Table 4S for "PseudoCell: A Multi-Valued Logical Regulatory Network to Investigate Premature Senescence Dynamics and Heterogeneity"

### Sheet: DEG_CCL11
Gene	CCL11_LowvsControl	CCL11_MediumvsControl	CCL11_HighvsControl	CCL11_ConstitutivevsControl	AveExpr	F	P.Value	adj.P.Val
CCL11	0.157867	0.296967	0.538767	0.997967	0.400347	79541	3.55227e-242	1.04081e-239
CCR3	0.1589	0.2959	0.534767	0.9975	0.399513	41389.1	1.61835e-221	2.37089e-219
CCR5	0.1552	0.2993	0.537367	0.997433	0.39986	39540.2	4.50775e-220	4.40257e-218
FGR	0.159867	0.296367	0.534867	0.997033	0.399693	26523.4	1.88348e-207	1.37965e-205
PLCB2	0.1591	0.2979	0.534267	0.9968	0.399713	25928.8	9.80408e-207	5.74519e-205
HCK	0.1579	0.2974	0.537467	0.9968	0.40008	22434.7	3.67095e-202	1.79265e-200
KHDRBS1	0.158333	0.298233	0.537967	0.996333	0.400207	19103.4	4.38888e-197	1.83706e-195
PI3K	0.3462	0.531267	0.721867	0.994967	0.522927	18836.1	1.22312e-196	4.47967e-195
RAC1	0.107633	0.213033	0.4456	0.995567	0.354033	18085.4	2.35451e-195	7.66525e-194
CYBB	0.0259667	0.0854667	0.3082	0.993967	0.28322	17017.4	1.96834e-193	5.76723e-192
WAS	0.157767	0.2977	0.536567	0.996267	0.399793	16892.2	3.36629e-193	8.96658e-192
SET	0.346433	0.5291	0.7223	0.9943	0.52256	16706.6	7.51792e-193	1.83563e-191
WIPF1	0.156567	0.300667	0.535767	0.9964	0.399913	16612.5	1.1336e-192	2.55495e-191
ELMO1	0.154633	0.296333	0.5366	0.996333	0.399013	16540.5	1.55444e-192	3.25322e-191
ARP2_3	0.156067	0.299533	0.534867	0.995667	0.399227	14802.2	4.97805e-189	9.7238e-188
Shortenedtelomeres	0.00306667	0.0153667	0.140667	0.9041	0.212673	14775.8	5.66676e-189	1.03773e-187
DOCK1	0.153533	0.298367	0.533967	0.995567	0.398553	14567	1.59405e-188	2.74738e-187
ActomyosinFibers	0.156967	0.2978	0.5347	0.995133	0.398853	13685.1	1.49164e-186	2.42805e-185
DSB	0.0101333	0.0479667	0.371433	1.89547	0.465467	13009.4	5.9091e-185	9.11246e-184
PtdIns	-0.265903	-0.38507	-0.488507	-0.595923	1.64958	11823.1	6.14452e-182	9.00173e-181
IGFBP1	0.00713333	0.0334667	0.230433	0.9875	0.25214	11275.4	1.92612e-180	2.6874e-179
KAT5	0.0071	0.0325333	0.2309	0.9887	0.25228	10824.7	3.7247e-179	4.96063e-178
ABL1	0.00736667	0.0325333	0.2299	0.989267	0.25228	10737.5	6.70327e-179	8.53938e-178
FOXO3	0.00706667	0.0332	0.2308	0.9882	0.252287	10554.7	2.33236e-178	2.84742e-177
Superoxide	0.0488167	0.1798	0.8326	2.68905	0.78912	10362.8	8.83806e-178	1.03582e-176
MRN	0.0077	0.0335	0.2391	0.989767	0.25448	9271	2.85846e-174	3.22126e-173
H2AX	0.00913333	0.0420667	0.268233	0.988467	0.262347	9005.91	2.34674e-173	2.54665e-172
CBX4	0.0150333	0.0616	0.3232	0.989067	0.280747	8581.26	7.80774e-172	8.17024e-171
PIAS3	0.0155333	0.0610667	0.323733	0.9893	0.28076	7901.61	3.10473e-169	3.13684e-168
PUMA	0.00356667	0.0155	0.114133	0.536667	0.134007	7592.9	5.58681e-168	5.45645e-167
JAK2	0.2262	0.342167	0.435367	0.497833	0.30528	7550.59	8.37831e-168	7.91886e-167
BCL2L2	-0.0061	-0.0264	-0.177367	-0.7351	0.810273	5883.04	5.97741e-160	5.47306e-159
FES	0.226033	0.342967	0.433467	0.495833	0.304993	5782.46	2.08352e-159	1.84992e-158
PI3P	0.189567	0.25269	0.29157	0.306977	1.21074	5762.97	2.66038e-159	2.29262e-158
STAT5	0.224567	0.341667	0.430267	0.497433	0.30402	5672.22	8.39443e-159	7.02734e-158
STAT1	0.2251	0.3413	0.4316	0.4968	0.304027	5547.96	4.17215e-158	3.39567e-157
NHEJ	0.000533333	0.00223333	0.0442333	0.397767	0.0889533	5461.81	1.2952e-157	1.02565e-156
SOCS1	0.225433	0.339033	0.427533	0.494067	0.302047	5402.58	2.85141e-157	2.19859e-156
STAT3	0.2245	0.339233	0.434533	0.495233	0.3038	5323.62	8.27428e-157	6.21632e-156
CBL	0.1008	0.1455	0.204467	0.275867	0.14596	5306.11	1.05019e-156	7.69263e-156
FASL	0.187967	0.315433	0.5318	0.987233	0.40902	5279.93	1.50225e-156	1.07356e-155
CTLA4	0.225667	0.3431	0.430633	0.495733	0.30396	5266.56	1.80472e-156	1.25901e-155
IRF1	0.2265	0.339867	0.431667	0.495	0.30354	5259.82	1.97996e-156	1.34914e-155
INPP5D	0.300867	0.442833	0.579867	0.719133	0.41404	4928.36	2.19563e-154	1.46209e-153
CYBA	0.2437	0.434267	0.7037	0.991	0.478867	4697.43	7.05765e-153	4.59531e-152
NCF2	0.204967	0.378767	0.651967	0.991567	0.449253	4647.93	1.51802e-152	9.66914e-152
ATM	0.00703333	0.0293667	0.202767	0.759767	0.200687	4623.66	2.21621e-152	1.3816e-151
Oxygen	-0.0124583	-0.0434417	-0.153917	-0.508867	2.74062	4613.84	2.58455e-152	1.57765e-151
MDC1	0.00343333	0.0138333	0.1019	0.404833	0.105033	4599.94	3.21423e-152	1.92198e-151
NADPH	-0.24858	-0.772717	-1.84946	-2.47018	1.90879	4588	3.87853e-152	2.27282e-151
PLCG1	0.1456	0.209267	0.284367	0.366333	0.202913	4564.53	5.61933e-152	3.22836e-151
GRB2	0.108167	0.155033	0.2119	0.279867	0.152227	4560.94	5.94823e-152	3.3516e-151
NCF1	0.204567	0.379033	0.651267	0.992267	0.44916	4503.16	1.49477e-151	8.26352e-151
DYRK2	0.0031	0.0119333	0.0776667	0.276133	0.0740667	4463.73	2.82242e-151	1.53143e-150
FAS	0.161833	0.266967	0.4399	0.7897	0.335213	4441.35	4.05818e-151	2.1619e-150
RNF8	0.00323333	0.0138667	0.100333	0.402533	0.10426	4403.37	7.54938e-151	3.94994e-150
PKN1	0.2051	0.3792	0.6501	0.993033	0.44912	4257.47	8.61254e-150	4.42715e-149
NCF4	0.2043	0.3779	0.649267	0.991767	0.448347	4221.56	1.58807e-149	8.02247e-149
SIAH1	0.00413333	0.0159333	0.110633	0.403667	0.10734	4203.9	2.14972e-149	1.06757e-148
RAPGEF1	0.138867	0.197967	0.271367	0.3454	0.191887	4159.81	4.60354e-149	2.24806e-148
HIPK2	-0.00386667	-0.0157333	-0.1091	-0.401767	0.893473	4066.84	2.35492e-148	1.13114e-147
TRIM28	0.00416667	0.0158333	0.109967	0.4049	0.107473	4057.01	2.80458e-148	1.32539e-147
H1	0.0032	0.0134333	0.1019	0.4007	0.104113	4055.71	2.87049e-148	1.33501e-147
SIAH2	0.0031	0.0118	0.0795333	0.279567	0.0751333	4038.64	3.89218e-148	1.78189e-147
MAP3K1	0.245233	0.435033	0.687533	0.990533	0.477167	3886.03	6.27927e-147	2.8305e-146
BAK	0.0033	0.0163333	0.1137	0.517567	0.130213	3878.93	7.16572e-147	3.18114e-146
CRK	0.101833	0.145133	0.2037	0.275033	0.145707	3834.66	1.64055e-146	7.17437e-146
tBID	0.00333333	0.0166	0.114167	0.518167	0.130487	3742.31	9.52794e-146	4.10542e-145
GAB1	0.112167	0.158333	0.215033	0.2812	0.15478	3705.46	1.94562e-145	8.26185e-145
RNF168	0.00326667	0.0132333	0.1026	0.397833	0.103687	3702.14	2.07583e-145	8.68883e-145
HIST2H2BE	0.00313333	0.012	0.0760333	0.272633	0.07306	3620.88	1.02905e-144	4.24665e-144
TP53BP1	0.00323333	0.0133333	0.103233	0.398633	0.10402	3514.91	8.76485e-144	3.56681e-143
CtBP	0.0038	0.0154667	0.109833	0.403167	0.10752	3511.87	9.33021e-144	3.74486e-143
SOS1	0.109167	0.154167	0.212433	0.278167	0.152087	3459.79	2.73977e-143	1.0848e-142
SH3KBP1	0.1	0.143833	0.203967	0.274033	0.1451	3458.67	2.8046e-143	1.09567e-142
PTPN11	0.167367	0.247267	0.322833	0.404067	0.231573	3251.39	2.41102e-141	9.29512e-141
MAP2K4	0.284267	0.486633	0.721667	0.989233	0.502727	3240.26	3.08714e-141	1.17227e-140
RAP2A	0.141667	0.198133	0.268267	0.345567	0.19206	3239.77	3.12073e-141	1.17227e-140
GAB2	0.109867	0.157667	0.2166	0.282067	0.154773	3151.86	2.26379e-140	8.39608e-140
HIST3H3	0.003	0.0114667	0.0786	0.270833	0.0730467	3146.02	2.58722e-140	9.47568e-140
MAPK13	0.296867	0.503933	0.7302	0.9882	0.510673	3065.5	1.67358e-139	6.05382e-139
MAPK12	0.297233	0.504067	0.732667	0.988333	0.511127	3053.32	2.2294e-139	7.96603e-139
CHEK2	0.0054	0.0188333	0.137067	0.498433	0.132347	3016.56	5.33156e-139	1.88211e-138
CRKL	0.171267	0.250633	0.326333	0.4042	0.233853	2980.31	1.27292e-138	4.44005e-138
ARAP1	0.101867	0.145967	0.204233	0.276633	0.146507	2824.35	6.08462e-137	2.0974e-136
RAP1A	0.137733	0.199533	0.269433	0.342367	0.19108	2776.23	2.0943e-136	7.13525e-136
BRCA1	0.0615667	0.1167	0.247233	0.484533	0.183973	2548.91	9.71251e-134	3.271e-133
JUN	0.166	0.272967	0.379633	0.4831	0.26404	2252.9	6.83033e-130	2.27419e-129
DIABLO	0.156	0.2585	0.426	0.6903	0.309993	2200.15	3.73236e-129	1.22874e-128
CytochromeCRelease	0.1547	0.2594	0.426167	0.689633	0.30988	2179.57	7.31861e-129	2.38261e-128
Survivin	-0.1559	-0.2579	-0.426433	-0.689133	0.690327	2153.64	1.72524e-128	5.55488e-128
CASP7	0.1351	0.226867	0.383367	0.6613	0.284427	2137.81	2.9268e-128	9.32124e-128
CASP3	0.1365	0.227	0.3851	0.6622	0.28546	2135.71	3.14001e-128	9.89271e-128
CCL2	0.181033	0.299833	0.4076	0.510867	0.284267	2106.45	8.4335e-128	2.62874e-127
APAF1	0.155533	0.2594	0.425667	0.691367	0.31036	2091.64	1.39773e-127	4.31091e-127
CASP2	0.134533	0.2246	0.382867	0.6606	0.28382	2090.98	1.4295e-127	4.36295e-127
ICAD	0.177967	0.293467	0.477333	0.747567	0.343533	2040.01	8.36454e-127	2.52661e-126
DFFB	0.178267	0.294233	0.478233	0.746367	0.343953	1982.61	6.44603e-126	1.92723e-125
JNK3	0.1151	0.192867	0.2658	0.3414	0.185367	1845.5	1.0819e-123	3.20198e-123
JNK1	0.1154	0.191967	0.266867	0.341333	0.18538	1700.78	3.67802e-121	1.07766e-120
IKBKG	0.126533	0.207333	0.325733	0.573667	0.25092	1677.04	1.00202e-120	2.90686e-120
JNK2	0.117533	0.191233	0.264833	0.340167	0.185287	1661.38	1.95574e-120	5.61795e-120
CHUK	0.1269	0.208	0.326667	0.573767	0.2512	1637.9	5.39302e-120	1.53413e-119
JAK1	0.0618	0.104933	0.165533	0.262867	0.12096	1438.33	5.58273e-116	1.57283e-115
BAX	0.154367	0.254	0.389767	0.493533	0.262267	1352.38	4.42953e-114	1.23605e-113
CASP9	0.1328	0.219833	0.342767	0.557867	0.254153	1326.2	1.77145e-113	4.89655e-113
RAS	0.103667	0.139367	0.175867	0.221333	0.129147	1192.16	3.34162e-110	9.15042e-110
NADP	0.0218667	0.0536667	0.0717333	0.0500333	0.03976	1135.43	1.04552e-108	2.83647e-108
Apoptose	0.1472	0.239567	0.370933	0.5959	0.27452	1104.12	7.51443e-108	2.01993e-107
CCR2	0.131833	0.187267	0.168133	-0.0033	0.100087	1069.14	7.26445e-107	1.93498e-106
ASAP2	0.0379333	0.0584333	0.0760333	0.0908	0.0528733	1016.11	2.60565e-105	6.87799e-105
CASP10	0.375033	0.5079	0.654633	0.8495	0.509047	968.252	7.72235e-104	2.02022e-103
FADD	0.375	0.5078	0.654367	0.848933	0.509287	966.535	8.74716e-104	2.26807e-103
BCLXL	-0.322367	-0.425067	-0.5651	-0.853333	0.533327	860.536	2.98256e-100	7.6657e-100
PRKCD	0.0937667	0.1813	0.2753	0.324433	0.17666	790.528	1.10822e-97	2.82354e-97
PRKCZ	0.1044	0.201767	0.3251	0.377267	0.203807	740.228	1.06948e-95	2.70137e-95
MAPK14	0.0675667	0.1059	0.134567	0.1404	0.09152	711.417	1.67725e-94	4.2003e-94
BCL2A1	-0.301367	-0.385367	-0.4936	-0.761033	0.581693	675.212	6.22017e-93	1.5445e-92
CCND	-0.0904	-0.146733	-0.185333	-0.190133	0.869613	606.866	9.69391e-90	2.38682e-89
TP53INP1	0.344933	0.476033	0.592067	0.689767	0.452727	606.719	9.85699e-90	2.40675e-89
CCNA	-0.0926667	-0.151	-0.193	-0.204767	0.865447	599.444	2.2565e-89	5.46408e-89
MAPKAPK2	0.0673333	0.105667	0.135567	0.139	0.0914467	597.305	2.88379e-89	6.92582e-89
E2F1	-0.0927667	-0.1495	-0.1924	-0.205967	0.866073	595.944	3.37243e-89	8.03352e-89
KHSRP	-0.0674	-0.105233	-0.134967	-0.142	0.90778	589.03	7.50821e-89	1.77412e-88
CDC25C	-0.0683667	-0.104633	-0.132867	-0.138133	0.907933	587.938	8.5266e-89	1.99863e-88
TP53BP2	-0.0934	-0.1502	-0.191267	-0.206033	0.865253	576.893	3.12696e-88	7.27143e-88
CDK4_6	-0.0673333	-0.106267	-0.136933	-0.1391	0.90364	571.944	5.64004e-88	1.30121e-87
CDKN2A	0.067	0.105733	0.136333	0.1392	0.09162	571.855	5.70059e-88	1.3049e-87
SIRT1	-0.0913333	-0.147967	-0.191767	-0.203733	0.866607	544.446	1.63547e-86	3.71467e-86
PPP1R13B	-0.0925667	-0.148767	-0.190467	-0.204967	0.86608	528.873	1.18242e-85	2.665e-85
CCNE	-0.0918333	-0.1487	-0.190933	-0.205633	0.865913	524.618	2.04949e-85	4.58397e-85
ULK1	0.387933	0.496867	0.619	0.8403	0.509553	522.827	2.58659e-85	5.74145e-85
CDK1	-0.0515333	-0.0801333	-0.0990667	-0.104567	0.930807	521.074	3.25093e-85	7.16183e-85
HSPB1	0.0479667	0.0768333	0.0974333	0.101033	0.0658533	507.381	1.98694e-84	4.34458e-84
BECN1	0.3872	0.496133	0.617767	0.838467	0.50858	502.326	3.92132e-84	8.51071e-84
JMY	-0.0924667	-0.149033	-0.191567	-0.205667	0.865853	500.028	5.35259e-84	1.15317e-83
NFKBIA	-0.101567	-0.163167	-0.2009	-0.2136	0.861053	497.518	7.53043e-84	1.61052e-83
ZFP36	-0.0682	-0.105333	-0.133633	-0.1378	0.908973	497.178	7.88827e-84	1.67483e-83
ATG1	0.387133	0.495333	0.616667	0.838633	0.50842	495.143	1.04166e-83	2.19574e-83
WEE1	-0.0523	-0.0810667	-0.0989	-0.105567	0.9293	493.228	1.35471e-83	2.83522e-83
IKK	0.102967	0.162833	0.202633	0.213633	0.139513	488.464	2.61492e-83	5.43384e-83
MAP3K7	0.122233	0.1939	0.2387	0.251867	0.165207	466.306	6.0382e-82	1.24591e-81
EP300	0.0064	0.0146333	0.0357	0.0727	0.0264533	457.946	2.04658e-81	4.19334e-81
MAP2K7	0.121567	0.1923	0.238433	0.2503	0.164387	456.549	2.51445e-81	5.11621e-81
Rb	0.0359333	0.0577	0.0753	0.0874667	0.05568	455.213	3.06375e-81	6.1909e-81
MAP2K6	0.121167	0.191667	0.237067	0.2512	0.164053	454.819	3.24788e-81	6.51801e-81
AMPK	0.409733	0.5257	0.648367	0.8526	0.531547	448.171	8.75579e-81	1.7452e-80
MAP2K3	0.122267	0.192233	0.2392	0.251367	0.165047	443.535	1.76263e-80	3.48953e-80
MCL1	-0.298567	-0.380167	-0.4503	-0.599	0.623227	421.457	5.42783e-79	1.06735e-78
PPM1D	0.2966	0.387267	0.462867	0.560667	0.372213	418.587	8.57678e-79	1.67533e-78
TP53	0.2959	0.379533	0.4585	0.549433	0.36734	412.854	2.1584e-78	4.18815e-78
TP53I3	0.302	0.383133	0.462767	0.5545	0.37078	412.119	2.43158e-78	4.68718e-78
TRAF6	0.0636	0.0997667	0.124133	0.1289	0.08558	408.308	4.52446e-78	8.66449e-78
DRAM1	0.297633	0.384467	0.4628	0.552533	0.370687	401.607	1.3658e-77	2.59857e-77
RIPK1	0.2958	0.3841	0.466867	0.554033	0.370793	396.195	3.3752e-77	6.38021e-77
DDIT4	0.296467	0.3822	0.452533	0.533733	0.364253	380.877	4.6515e-76	8.73648e-76
STK11	0.299733	0.3832	0.4566	0.533167	0.36594	372.904	1.89339e-75	3.53353e-75
TAB1	0.0533	0.0845	0.1033	0.108267	0.07174	370.204	3.06514e-75	5.68408e-75
PIDD1	0.2973	0.384367	0.4636	0.551833	0.37152	367.886	4.6463e-75	8.56205e-75
PTEN	0.2988	0.382333	0.452067	0.53	0.363973	367.345	5.12185e-75	9.37939e-75
SESN1	0.2989	0.384733	0.455567	0.533133	0.366067	363.576	1.0134e-74	1.84427e-74
SESN2	0.300833	0.383433	0.4565	0.529967	0.365447	363.413	1.04382e-74	1.88789e-74
TAB3	0.0544333	0.0848	0.1041	0.106633	0.07156	354.609	5.27556e-74	9.48306e-74
TAB2	0.0650667	0.104033	0.1289	0.130033	0.0881067	349.002	1.50878e-73	2.69556e-73
TERT	0.0205667	0.0300667	0.0314667	3.33333e-05	0.0168933	345.001	3.22343e-73	5.72403e-73
AKT1	0.0590667	0.1071	0.181033	0.204867	0.111747	340.505	7.63847e-73	1.34824e-72
H2O	0.0184	0.0588	0.215183	0.441783	0.4499	336.554	1.64444e-72	2.88516e-72
PRKDC	0.0595667	0.107067	0.1808	0.203667	0.111553	336.227	1.75276e-72	3.0569e-72
NF1	0.0599	0.106233	0.1813	0.202867	0.111527	316.563	9.04871e-71	1.5688e-70
TP53RK	0.06	0.107533	0.182467	0.203567	0.11228	312.243	2.21641e-70	3.82005e-70
Canonical_NFKB	0.0396	0.0652333	0.0787	0.0817667	0.0548933	292.826	1.43195e-68	2.45357e-68
CXCL8	0.0253333	0.0401667	0.0507	0.0545667	0.0348867	289.559	2.95733e-68	5.03777e-68
IL1R2	0.0507333	0.0866	0.103167	0.108633	0.07246	282.273	1.53102e-67	2.59299e-67
CYLD	0.0387667	0.0642	0.0790667	0.0811333	0.0547	275.031	8.14784e-67	1.37202e-66
DUSP1	0.345367	0.458867	0.550467	0.609567	0.430387	273.509	1.16352e-66	1.94807e-66
IL1RN	0.0391333	0.0637333	0.0779	0.0829333	0.05504	272.987	1.31544e-66	2.1899e-66
IL1B	0.0392667	0.0647333	0.0765667	0.081	0.0544467	265.786	7.29256e-66	1.20719e-65
IL1A	0.0384667	0.0645667	0.0779	0.0816	0.0545733	263.401	1.29754e-65	2.13584e-65
PTGS2	0.0401	0.0654333	0.0787333	0.0835333	0.0553267	260.751	2.47418e-65	4.04992e-65
PRDM1	0.0392333	0.0660333	0.0776	0.0822333	0.0550867	260.165	2.85614e-65	4.64916e-65
PKN2_F	0.0317	0.0752	0.185867	0.479967	0.15548	250.774	2.96513e-64	4.79991e-64
MDM2	0.277967	0.354067	0.4082	0.392	0.316347	250.431	3.23411e-64	5.20657e-64
PRKD1	0.1109	0.232133	0.417367	0.7181	0.2982	240.307	4.41092e-63	7.0623e-63
PRKCE	0.111167	0.2321	0.416367	0.717367	0.297767	239.353	5.66865e-63	9.02671e-63
BFL1	0.0403	0.063	0.0786	0.0809667	0.0543733	238.795	6.56937e-63	1.04045e-62
IL4	0.0389333	0.0655333	0.0795667	0.0818333	0.0549067	237.636	8.92732e-63	1.40629e-62
PDPK1	0.111567	0.231267	0.4154	0.7168	0.297407	235.896	1.41854e-62	2.22264e-62
PKN2	0.111333	0.2321	0.416367	0.715967	0.297553	235.608	1.53231e-62	2.38812e-62
PRKCB	0.112033	0.2313	0.4155	0.716367	0.29744	235.32	1.6547e-62	2.56523e-62
PRKCH	0.1123	0.231033	0.416167	0.716767	0.29762	234.875	1.86398e-62	2.87445e-62
S6K1	0.173	0.2882	0.454333	0.7147	0.34078	225.856	2.17774e-61	3.34073e-61
H2O2	0.0258667	0.1032	0.181783	0.23255	0.123313	222.23	5.99225e-61	9.14442e-61
ELK1	0.325933	0.425467	0.5086	0.555233	0.399613	220.954	8.58409e-61	1.30318e-60
NOXA	0.298333	0.373333	0.394733	0.302333	0.304447	219.819	1.18374e-60	1.78781e-60
IL4R	0.0395	0.0660667	0.0802667	0.0821333	0.0552933	219.717	1.21866e-60	1.83112e-60
ELK4	0.328667	0.426	0.510733	0.5566	0.401	214.615	5.26183e-60	7.8659e-60
TYK2	0.0392667	0.0647333	0.0804667	0.0818333	0.0552267	210.458	1.77088e-59	2.63385e-59
PTPN6	0.0389	0.0653333	0.0815	0.0825	0.05538	210.129	1.95155e-59	2.8879e-59
ATF2	0.319433	0.4166	0.496333	0.542733	0.391987	206.342	6.01194e-59	8.85175e-59
PI34P	0.160277	0.271657	0.411773	0.629073	0.297073	191.664	5.59189e-57	8.19212e-57
IL6	0.0173333	0.0257333	0.0337333	0.0345667	0.0227733	163.685	7.53749e-53	1.09875e-52
Mitosis	-0.127433	-0.164667	-0.1997	-0.230867	0.0868667	159.252	3.83723e-52	5.56589e-52
DNAReplication	-0.5364	-0.681	-0.817467	-0.9266	0.33634	157.046	8.74345e-52	1.26199e-51
CDK2	-0.531667	-0.675067	-0.813267	-0.9273	0.340107	153.242	3.69872e-51	5.31238e-51
CDKN1A	0.521533	0.658333	0.805467	0.929833	0.6493	145.232	8.48973e-50	1.21341e-49
IL6R	0.0175333	0.0253333	0.0336333	0.0342333	0.0227467	135.946	3.83233e-48	5.45084e-48
G2_Phase	-0.1214	-0.153267	-0.1944	-0.231367	0.0919467	127.722	1.33229e-46	1.8858e-46
ArachidonicAcid	0.269733	0.3342	0.406767	0.462067	0.329187	121.394	2.31066e-45	3.25492e-45
PLA2G4A	0.212333	0.261067	0.3176	0.363567	0.258047	115.143	4.33898e-44	6.08288e-44
PLA2G4C	0.2092	0.2616	0.3177	0.3643	0.258127	113.772	8.38833e-44	1.17037e-43
IRS1	0.0278	0.0405	0.0337	0.0135667	0.02458	80.1905	7.76494e-36	1.07826e-35
MAP2K1	0.3776	0.4958	0.659833	0.8216	0.519767	76.2885	9.12583e-35	1.26126e-34
RAF1	0.3764	0.4946	0.6596	0.819633	0.519513	75.2268	1.81054e-34	2.49055e-34
RSK	0.226033	0.271833	0.3441	0.424567	0.286573	68.1068	2.13101e-32	2.91769e-32
PELI2	0.0138667	0.0211667	0.0236	0.0251	0.0177133	66.2016	8.0609e-32	1.09853e-31
IL1R1	0.0069	0.0110333	0.0125	0.0121667	0.00912	65.5604	1.26838e-31	1.72053e-31
ERK1	0.165833	0.205267	0.258133	0.3165	0.21448	64.897	2.03317e-31	2.74524e-31
ERK2	0.167567	0.203867	0.255467	0.3195	0.21438	63.5802	5.23549e-31	7.03668e-31
TSC2	-0.1062	-0.119667	-0.1145	-0.0359	0.909513	62.5119	1.13807e-30	1.52263e-30
PELI1	0.0137333	0.0207	0.0244667	0.0252333	0.0178267	60.0124	7.23346e-30	9.63365e-30
IRAK1	0.0138	0.0202667	0.0237	0.0239667	0.0173133	59.8269	8.31334e-30	1.10218e-29
SHC1	0.0092	0.0126333	0.0121	0.00913333	0.00928	58.6452	2.0298e-29	2.67897e-29
MYD88	0.00773333	0.0105333	0.0129	0.0127	0.00920667	57.859	3.69823e-29	4.85911e-29
PELI3	0.0140667	0.0207333	0.0244	0.0243333	0.0176733	57.7754	3.94309e-29	5.1577e-29
GRB10	0.0874667	0.0976	0.0890333	0.0224333	0.07204	57.4974	4.8815e-29	6.3568e-29
FOXK1	0.0877667	0.0974333	0.0892667	0.0220333	0.0722333	56.4959	1.05894e-28	1.37287e-28
mTORC1	0.088	0.0970333	0.0891667	0.0223333	0.0724067	55.9091	1.67327e-28	2.15978e-28
EIF4EBP1	-0.0887333	-0.0959	-0.0906	-0.0224	0.927873	54.9453	3.56985e-28	4.58757e-28
EIF4F	0.0866667	0.0964333	0.0886333	0.0226	0.0720667	54.6767	4.41555e-28	5.64959e-28
IRAK4	0.0073	0.0105667	0.0127667	0.0126333	0.00912	53.0885	1.57197e-27	2.00255e-27
PRKCA	0.309933	0.416333	0.597	0.784467	0.46968	52.048	3.65544e-27	4.63655e-27
CDKN1B	0.3097	0.4149	0.595067	0.785	0.469133	51.7894	4.51555e-27	5.70283e-27
IRAK2	0.00716667	0.0099	0.0122333	0.0121333	0.00892	44.8546	1.65635e-24	2.08288e-24
TSC1	-0.0881333	-0.0914	-0.0801333	-0.0222	0.92926	34.1071	4.47647e-20	5.60516e-20
G1_Phase	0.2736	0.3632	0.454833	0.5101	0.60898	28.1333	2.55438e-17	3.18482e-17
WASL	-0.00216667	-0.00453333	-0.00546667	-0.00676667	0.00541333	17.2937	1.24802e-11	1.54945e-11
PI45P	-0.00255	-0.00535	-0.00656667	-0.00908333	0.00762333	17.1693	1.47081e-11	1.81834e-11
DAG	0.27914	0.320447	0.42898	0.34684	1.78753	5.28523	0.000528639	0.000650804
FOS	6.66667e-05	-0.0001	-6.66667e-05	0.0006	0.0002	3.47611	0.00959994	0.011769
Ca_g	0.0651333	3.33333e-05	-0.0658333	0.165	1.09837	2.34839	0.0571017	0.0697117
STIM2	0.0037	-0.0005	-0.000966667	0.00113333	0.00194	1.98401	0.0999738	0.121545
STIM1	0.00363333	-0.000533333	-0.000866667	0.00116667	0.00198	1.91528	0.110945	0.134326
ORAI1	0.00393333	-0.000733333	-0.00103333	0.00136667	0.00224	1.90246	0.113115	0.136389
KCNIP3	-0.000566667	3.33333e-05	6.66667e-05	-0.000533333	0.999667	1.83944	0.124371	0.149348
SLC8A1	0.00166667	-0.0006	-0.000833333	0.000733333	0.00122667	1.80137	0.131673	0.15747
Ca_ec	-0.00223333	0.000466667	0.000766667	-0.0008	2.99857	1.7284	0.146806	0.174854
RYR1	0.00183333	-0.000633333	-0.000766667	0.000666667	0.00132	1.71733	0.149239	0.177033
RYR2	0.00183333	-0.000266667	-0.000433333	0.000666667	0.00109333	1.6885	0.155752	0.184013
ATP2C2	0.00193333	-0.0001	-0.000433333	0.00106667	0.00119333	1.63818	0.167755	0.197398
Ubisemiquinone	8.88178e-16	0.0004	-0.00523333	-0.0009	0.132987	1.61397	0.173828	0.203726
RYR3	0.00176667	-0.000466667	-0.000633333	0.000733333	0.00121333	1.57773	0.183297	0.213968
Ca_c	0.00183333	-0.000666667	-0.000866667	0.000666667	0.00142667	1.55973	0.188174	0.218073
ATP2C1	0.0017	-0.0003	-0.0006	0.000733333	0.00117333	1.55926	0.188302	0.218073
Ca_n	0.1673	0.2339	0.0678	0.399933	0.539087	1.50406	0.204012	0.235337
IP3	0.0004	0.000133333	0.000233333	0.000833333	0.000986667	1.43966	0.223836	0.257192
IP3R3	0.000366667	-0.000166667	-0.000166667	0.000566667	0.00052	1.42185	0.229614	0.2628
IP3R1	0.000233333	-0.000233333	-0.000233333	0.0005	0.00052	1.25804	0.289257	0.329775
Ca_er	-0.202933	-0.2324	-0.0987667	-0.3347	2.49144	1.12674	0.346246	0.393217
SLC8A1_n	3.14419e-18	-0.0003	-0.000133333	-0.000133333	0.000453333	1.03753	0.390002	0.440204
Ca_m	0.000266667	-0.0661667	-0.0661667	-0.0332333	2.03311	1.03632	0.390624	0.440204
NADH	-0.0002	0.00146667	0.0014	-0.0013	0.65674	1.03316	0.392257	0.44035
ComplexIII	-0.000766667	0.0017	-0.00276667	0.000833333	0.194333	1.01598	0.401207	0.448678
NFATC3	0.000233333	-0.000166667	-0.000266667	3.33333e-05	0.000266667	0.923855	0.451883	0.503428
IP3R2	0.0002	-0.000266667	-0.0002	0.000366667	0.00052	0.879924	0.477635	0.530103
PP2B	0.0003	-6.66667e-05	-0.0002	0.000166667	0.000306667	0.857623	0.491093	0.542982
NFATC2	0.0004	3.33333e-05	-0.0001	0.000233333	0.00028	0.836981	0.503777	0.554913
NFATC4	0.000333333	-6.66667e-05	-0.000233333	0.000133333	0.000333333	0.793027	0.531497	0.583254
NFATC1	0.000266667	-0.0001	-0.0002	0.000133333	0.000286667	0.733972	0.570191	0.623381
ComplexII	-0.00173333	-0.000533333	-3.33333e-05	-0.000233333	0.129593	0.721112	0.578825	0.630468
SLC8A2_n	-0.0002	-0.000266667	-0.000133333	-0.000166667	0.00048	0.652194	0.626229	0.679574
PI345P	8.33333e-05	0.000216667	0.000166667	0.000266667	0.00068	0.609749	0.656252	0.709527
ComplexI	-0.00176667	-0.0004	-0.00103333	-0.0011	0.129073	0.592	0.66896	0.720607
Ubiquinol	-0.0011	-0.0002	0.00143333	0.00343333	0.209647	0.554012	0.696396	0.747414
SLC8A3_n	0.000133333	0.0001	0.000166667	-3.33333e-05	0.000373333	0.512723	0.72647	0.776845
S_Phase	-0.0247667	-0.0452667	-0.0607333	-0.0478667	0.212207	0.475506	0.753662	0.801253
ASAP1	0.0001	6.66667e-05	0.000233333	0.000133333	0.000206667	0.471841	0.756339	0.801253
CytochromeC	-0.00236667	0.0003	-0.00213333	0.000433333	0.19308	0.470253	0.757498	0.801253
Ubiquinone	0.0011	-0.0002	0.0038	-0.00253333	2.65737	0.431234	0.785894	0.828299
P100	-6.66667e-05	-0.0001	3.33333e-05	-0.000233333	0.999427	0.425736	0.789875	0.829511
SGK3	-0.0001	-0.000166667	-6.66667e-05	-0.0001	0.000146667	0.230285	0.921018	0.963779
Succinate	-0.0014	-0.0011	-0.0006	-0.000433333	0.656027	0.221567	0.926045	0.965591
mTORC2	8.40257e-19	-0.0001	8.40257e-19	6.66667e-05	0.000226667	0.174375	0.951256	0.980987
Ceramide	-0.0068	-0.00776667	-0.0161333	-0.00676667	0.533407	0.172135	0.952359	0.980987
NIK	-3.33333e-05	-3.33333e-05	-6.66667e-05	6.66667e-05	0.00052	0.168235	0.954258	0.980987
MCU	3.33333e-05	-3.33333e-05	-6.66667e-05	-3.33333e-05	4.66667e-05	0.167163	0.954775	0.980987
BAD	3.57787e-18	3.33333e-05	-6.66667e-05	6.66667e-05	0.00054	0.161325	0.957551	0.980987
NonCanonical_NFKB	-0.000133333	-0.000166667	-0.000166667	-6.66667e-05	0.00106	0.143491	0.965612	0.985799
SGK1	-6.66667e-05	-6.66667e-05	3.33333e-05	-6.66667e-05	0.000166667	0.121679	0.974541	0.99146
ComplexIV	1.27676e-15	0.000333333	-0.000866667	-6.66667e-05	0.192347	0.0392841	0.997034	1
SGK2	1.43657e-18	-3.33333e-05	3.33333e-05	3.33333e-05	0.000173333	0.0392301	0.997042	1
Fumarate	8.88178e-16	8.88178e-16	8.88178e-16	8.88178e-16	0.05	2.35596e-23	1	1
NAD	8.88178e-16	8.88178e-16	8.88178e-16	8.88178e-16	0.05	2.35596e-23	1	1
MitosisStimule	2.86438e-14	2.86438e-14	2.86438e-14	2.86438e-14	1.991	2.45035e-20	1	1
NA	NA	NA	NA	NA	NA	NA	NA	NA
