## Supplemental Table 1S for "PseudoCell: A Multi-Valued Logical Regulatory Network to Investigate Premature Senescence Dynamics and Heterogeneity"

### Sheet: DEG_OSIS
Gene	logFoldChange	neg_log10_p_val	signif_label
RAS	-0.0226	64.151	p-val
PI3K	-0.125067	92.1906	p-val and FC
SET	-0.1247	89.3827	p-val and FC
PtdIns	0.0979067	92.6347	p-val and FC
CYBB	-0.5006	192.901	p-val and FC
PI3P	-0.0749567	85.1639	p-val and FC
AKT1	-0.1836	74.6876	p-val and FC
TP53RK	-0.183633	74.303	p-val and FC
PRKDC	-0.183767	71.4014	p-val and FC
NF1	-0.183067	70.851	p-val and FC
H2O2	-0.226025	158.663	p-val and FC
TERT	-0.00583333	1.78368	NS
BRCA1	-0.297467	93.1348	p-val and FC
Superoxide	-1.58713	139.595	p-val and FC
NADPH	2.38807	139.451	p-val and FC
BAX	-0.366	87.29	p-val and FC
PRKCZ	-0.191633	47.3951	p-val and FC
CytochromeCRelease	-0.443233	93.6449	p-val and FC
DIABLO	-0.4428	93.1912	p-val and FC
APAF1	-0.441867	92.9994	p-val and FC
Survivin	0.441333	92.7556	p-val and FC
JAK1	-0.176	81.3335	p-val and FC
PIAS3	-0.648267	130.39	p-val and FC
CBX4	-0.649933	130.38	p-val and FC
ATM	-0.411167	106.244	p-val and FC
MRN	-0.499133	115.056	p-val and FC
SIAH1	-0.221133	106.577	p-val and FC
TRIM28	-0.224633	105.881	p-val and FC
BCL2L2	0.368233	122.58	p-val and FC
FOXO3	-0.488	121.973	p-val and FC
H2AX	-0.550333	122.246	p-val and FC
DYRK2	-0.1548	101.053	p-val and FC
IGFBP1	-0.4862	120.858	p-val and FC
SIAH2	-0.156267	99.8578	p-val and FC
KAT5	-0.4856	119.923	p-val and FC
HIST2H2BE	-0.152567	99.5906	p-val and FC
CtBP	-0.221133	100.508	p-val and FC
PUMA	-0.248833	118.501	p-val and FC
ABL1	-0.4867	117.848	p-val and FC
HIST3H3	-0.151567	97.8226	p-val and FC
HIPK2	0.221667	98.7495	p-val and FC
CHEK2	-0.276033	93.592	p-val and FC
Oxygen	0.257133	115.527	p-val and FC
DSB	-0.782767	115.189	p-val and FC
SOCS1	-0.359033	104.781	p-val and FC
JAK2	-0.357067	103.125	p-val and FC
STAT5	-0.3562	102.903	p-val and FC
BAK	-0.237233	111.648	p-val and FC
H1	-0.209567	105.028	p-val and FC
MDC1	-0.210933	105.029	p-val and FC
tBID	-0.2367	111.167	p-val and FC
RNF8	-0.210033	103.546	p-val and FC
STAT1	-0.359667	100.142	p-val and FC
CTLA4	-0.355767	99.3874	p-val and FC
FES	-0.3572	99.2917	p-val and FC
IRF1	-0.358233	99.243	p-val and FC
STAT3	-0.3551	97.8024	p-val and FC
RNF168	-0.209933	100.944	p-val and FC
TP53BP1	-0.2072	100.143	p-val and FC
CASP9	-0.3371	100.373	p-val and FC
PRKCD	-0.0165667	1.11657	NS
INPP5D	-0.273433	76.6299	p-val and FC
FASL	-0.539467	88.8378	p-val and FC
Apoptose	-0.339333	86.5579	p-val and FC
ICAD	-0.4737	89.0819	p-val and FC
NHEJ	-0.134933	91.301	p-val and FC
DFFB	-0.472667	87.7946	p-val and FC
FAS	-0.372433	75.2078	p-val and FC
CCL2	-0.169067	37.4244	p-val and FC
CASP3	-0.388167	87.5595	p-val and FC
CASP7	-0.391667	87.5118	p-val and FC
JUN	-0.1423	32.5045	p-val and FC
CCR2	-0.114633	27.4744	p-val and FC
IKBKG	-0.382633	84.3179	p-val and FC
CASP2	-0.3885	84.9047	p-val and FC
CHUK	-0.381667	83.345	p-val and FC
CDKN2A	-0.117767	64.1149	p-val and FC
JNK3	-0.0943667	28.2472	p-val and FC
MAPK14	-0.118133	63.0332	p-val and FC
CCND	0.1625	62.1442	p-val and FC
KHSRP	0.1183	61.8117	p-val and FC
JNK2	-0.0952333	27.0051	p-val and FC
JNK1	-0.0952	26.6329	p-val and FC
CDK1	0.0866333	59.4726	p-val and FC
CDC25C	0.116667	59.3165	p-val and FC
HSPB1	-0.0829333	58.8228	p-val and FC
MAPKAPK2	-0.1169	59.2006	p-val and FC
ZFP36	0.117167	59.3203	p-val and FC
TP53BP2	0.167967	58.4728	p-val and FC
CYBA	-0.0364	1.05101	NS
MAPK12	-0.271067	25.0641	p-val and FC
CDK4_6	0.1195	58.9687	p-val and FC
MAP2K7	-0.2072	57.5674	p-val and FC
E2F1	0.168367	57.3327	p-val and FC
MAPK13	-0.270633	24.6976	p-val and FC
WEE1	0.0897333	57.2573	p-val and FC
MAP3K7	-0.207533	56.7256	p-val and FC
CCNA	0.168467	56.6515	p-val and FC
CCNE	0.1671	56.2244	p-val and FC
PPP1R13B	0.168733	56.2944	p-val and FC
JMY	0.166167	55.7428	p-val and FC
MAP2K3	-0.207267	55.7498	p-val and FC
CYLD	-0.0664333	55.6364	p-val and FC
MAP2K6	-0.2062	55.7177	p-val and FC
MAP2K4	-0.236767	19.8329	p-val and FC
IKK	-0.176667	55.8003	p-val and FC
NFKBIA	0.176067	55.3233	p-val and FC
CRKL	-0.100867	54.8687	p-val and FC
SIRT1	0.166533	55.1471	p-val and FC
IL1RN	-0.0656667	53.7907	p-val and FC
IL4	-0.0676667	53.4506	p-val and FC
PTPN11	-0.0972667	53.7098	p-val and FC
IL1B	-0.0661667	53.1367	p-val and FC
TRAF6	-0.108433	53.3467	p-val and FC
PTGS2	-0.0675333	53.2059	p-val and FC
CCL11	-0.0662667	52.7439	p-val and FC
IL1R2	-0.0866333	51.4338	p-val and FC
Canonical_NFKB	-0.0677333	52.6613	p-val and FC
BFL1	-0.0674333	52.3836	p-val and FC
TAB3	-0.0880333	51.8973	p-val and FC
PRDM1	-0.0670333	52.498	p-val and FC
H2O	-0.4505	71.6746	p-val and FC
MDM2	-0.2517	22.7459	p-val and FC
ARP2_3	-0.0653	49.7315	p-val and FC
FGR	-0.0647333	49.2222	p-val and FC
PLCB2	-0.0658667	49.7674	p-val and FC
IL1A	-0.0661333	49.7586	p-val and FC
MAP3K1	-0.1344	7.19089	p-val and FC
CCR3	-0.0668	49.8121	p-val and FC
CCR5	-0.0673	49.7328	p-val and FC
TAB2	-0.111967	50.2328	p-val and FC
TAB1	-0.0912667	50.5215	p-val and FC
IL4R	-0.0680333	49.691	p-val and FC
TYK2	-0.0688	49.6521	p-val and FC
WAS	-0.0653333	48.2651	p-val and FC
PTPN6	-0.0681	49.2584	p-val and FC
HCK	-0.0651667	47.9898	p-val and FC
CXCL8	-0.0356667	39.5069	p-val
NADP	-0.0503833	68.7274	p-val and FC
DOCK1	-0.0652667	47.2155	p-val and FC
ActomyosinFibers	-0.0654	46.6256	p-val and FC
ELMO1	-0.0663333	46.6847	p-val and FC
S6K1	-0.0261667	0.543836	NS
EIF4EBP1	0.00236667	0.0888873	NS
PRKD1	-0.0266333	0.513529	NS
PRKCE	-0.0271	0.524452	NS
GRB10	-0.00263333	0.0987454	NS
PRKCB	-0.0264	0.502596	NS
PKN2	-0.0260333	0.492292	NS
PRKCH	-0.0266333	0.507577	NS
mTORC1	-0.00196667	0.0720084	NS
NCF2	-0.0308333	0.617809	NS
PDPK1	-0.0262333	0.495933	NS
PKN1	-0.0301333	0.596331	NS
WIPF1	-0.0664667	44.9294	p-val and FC
NCF4	-0.0308333	0.615369	NS
KHDRBS1	-0.0656	44.4497	p-val and FC
NCF1	-0.0309667	0.617097	NS
IL6R	-0.0296667	44.3057	p-val
Rb	-0.0671667	43.4346	p-val and FC
GAB2	-0.0348333	42.7348	p-val
RAP1A	-0.0329333	42.387	p-val
FOXK1	-0.000433333	0.0146966	NS
EIF4F	-0.0001	0.00332812	NS
RAPGEF1	-0.033	42.4638	p-val
GAB1	-0.0351667	42.0958	p-val
PLCG1	-0.0393333	43.0482	p-val
IL6	-0.0306333	44.0022	p-val
SHC1	-0.0156667	41.8458	p-val
TSC2	0.0135	0.585863	NS
GRB2	-0.0279	41.2837	p-val
IRS1	-0.0486333	63.0882	p-val
SOS1	-0.0283667	40.5298	p-val
EP300	-0.0479667	54.4618	p-val
RAP2A	-0.0317333	37.2938	p-val
IL1R1	-0.0116	35.5761	p-val
TP53INP1	-0.3667	34.7273	p-val and FC
FADD	-0.4837	46.8415	p-val and FC
CASP10	-0.480933	46.1849	p-val and FC
PKN2_F	-0.0146333	0.515893	NS
PI34P	-0.0490067	0.745416	NS
CBL	-0.0162	29.9015	p-val
BCLXL	0.515233	51.1389	p-val and FC
CRK	-0.0159333	26.9778	p-val
ARAP1	-0.0155333	23.8855	p-val
IRAK1	-0.0218667	27.0959	p-val
PELI2	-0.0227	26.4586	p-val
PELI3	-0.0219667	25.428	p-val
SH3KBP1	-0.0155	24.9031	p-val
ULK1	-0.5252	39.3102	p-val and FC
ATG1	-0.524867	39.0561	p-val and FC
BECN1	-0.523533	38.8011	p-val and FC
PELI1	-0.0225	25.3995	p-val
MYD88	-0.0114667	24.8431	p-val
IRAK4	-0.0114667	23.5763	p-val
AMPK	-0.532333	36.9418	p-val and FC
BCL2A1	0.428067	41.7804	p-val and FC
IRAK2	-0.0118667	22.7286	p-val
RIPK1	-0.358867	35.3463	p-val and FC
TP53I3	-0.355333	34.9871	p-val and FC
TP53	-0.3517	34.9967	p-val and FC
PPM1D	-0.3582	34.8442	p-val and FC
DRAM1	-0.3546	34.6852	p-val and FC
PTEN	-0.343633	33.5532	p-val and FC
PIDD1	-0.355367	34.4186	p-val and FC
SESN1	-0.343433	33.2378	p-val and FC
DDIT4	-0.3448	33.3966	p-val and FC
STK11	-0.343567	33.0453	p-val and FC
ASAP2	-0.00646667	21.3068	p-val
SESN2	-0.3439	32.9546	p-val and FC
MCL1	0.342233	32.7005	p-val and FC
NOXA	-0.2173	17.8602	p-val and FC
DUSP1	-0.303133	10.2903	p-val and FC
RAF1	0.047	0.303113	NS
MAP2K1	0.0468	0.301471	NS
PI345P	-0.000266667	0.575739	NS
ELK4	-0.284733	9.12666	p-val and FC
ELK1	-0.2842	8.99855	p-val and FC
ATF2	-0.278867	8.95066	p-val and FC
CDK2	0.507967	16.1873	p-val and FC
DNAReplication	0.513267	16.3574	p-val and FC
Mitosis	0.125067	15.7418	p-val and FC
mTORC2	-3.33333e-05	0.0667414	NS
CDKN1A	-0.496333	15.5361	p-val and FC
G2_Phase	0.1206	14.3582	p-val and FC
SGK1	-6.66667e-05	0.133077	NS
SGK2	0	0	NS
PLA2G4A	-0.196833	7.62089	p-val and FC
PLA2G4C	-0.196	7.55551	p-val and FC
ArachidonicAcid	-0.247333	7.46967	p-val and FC
SGK3	-6.66667e-05	0.144638	NS
G1_Phase	-0.2848	10.4479	p-val and FC
PRKCA	0.0655667	0.428097	FC
CDKN1B	0.0679	0.447302	FC
RSK	-0.1958	4.85217	p-val and FC
ERK1	-0.140033	4.26623	p-val and FC
ERK2	-0.1443	4.46547	p-val and FC
TSC1	-0.0019	0.0434279	NS
PI45P	0.0002	0.0422531	NS
WASL	0.000133333	0.0354727	NS
S_Phase	0.0391333	0.90496	NS
RAC1	-0.0049	1.11067	NS
NonCanonical_NFKB	-0.000133333	0.211698	NS
NFATC4	-0.0005	1.3496	NS
RYR3	-0.000733333	1.27634	NS
NFATC3	-0.0005	1.42275	NS
ATP2C2	-0.000933333	1.12093	NS
Ca_c	-0.00113333	1.20077	NS
RYR1	-0.000833333	1.11809	NS
IP3	-0.000333333	0.76701	NS
STIM1	-0.00116667	0.961683	NS
ATP2C1	-0.000833333	1.10646	NS
ORAI1	-0.00133333	0.945985	NS
PP2B	-0.000433333	1.23425	NS
STIM2	-0.00116667	0.953537	NS
NFATC2	-0.0005	1.13463	NS
Ca_n	-0.232267	0.953723	FC
Ca_er	0.233667	0.991205	FC
Ca_ec	0.000933333	1.09099	NS
RYR2	-0.000666667	0.886981	NS
SLC8A1	-0.000766667	0.969349	NS
Ca_g	-0.0982667	1.30775	FC
NFATC1	-0.000366667	1.1167	NS
Ubiquinol	-0.0071	1.5204	NS
P100	6.66667e-05	0.112693	NS
ComplexIV	-0.00156667	0.216749	NS
Ceramide	-0.00253333	0.0410545	NS
DAG	0.122353	0.69741	FC
ComplexIII	-0.00386667	1.11571	NS
IP3R3	-0.000366667	1.03911	NS
IP3R2	-0.000366667	0.980345	NS
KCNIP3	0.0003	0.811716	NS
IP3R1	-0.0003	0.842141	NS
SLC8A1_n	0.000233333	0.849502	NS
Succinate	-0.0005	0.120378	NS
Ubiquinone	0.0066	0.687718	NS
BAD	0.000266667	1.02321	NS
Ca_m	-0.0329333	0.577029	NS
FOS	-0.0002	0.758487	NS
CytochromeC	-0.0018	0.300032	NS
ComplexII	-0.000133333	0.0412923	NS
NIK	-0.0001	0.273972	NS
SLC8A2_n	-6.66667e-05	0.168697	NS
Ubisemiquinone	0.0005	0.0612293	NS
ComplexI	-0.00123333	0.528557	NS
ASAP1	-0.0001	0.453295	NS
NADH	-0.00106667	0.27881	NS
SLC8A3_n	3.33333e-05	0.0807248	NS
MCU	-3.33333e-05	0.129837	NS
Fumarate	-1.38778e-17	5.09165e-14	NS
NAD	-1.38778e-17	5.09165e-14	NS
MitosisStimule	6.66134e-16	2.44496e-12	NS
